# The Evolutionary Origins and Ancestral Features of Septins

**DOI:** 10.1101/2024.03.25.586683

**Authors:** Samed Delic, Brent Shuman, Shoken Lee, Shirin Bahmanyar, Michelle Momany, Masayuki Onishi

## Abstract

Septins are a family of membrane-associated cytoskeletal GTPases that play crucial roles in various cellular processes, such as cell division, phagocytosis, and organelle fission. Despite their importance, the evolutionary origins and ancestral function of septins remain unclear. In opisthokonts, septins form five distinct groups of orthologs, with subunits from multiple groups assembling into heteropolymers, thus supporting their diverse molecular functions. Recent studies have revealed that septins are also conserved in algae and protists, indicating an ancient origin from the last eukaryotic common ancestor. However, the phylogenetic relationships among septins across eukaryotes remained unclear. Here, we expanded the list of non-opisthokont septins, including previously unrecognized septins from rhodophyte red algae and glaucophyte algae. Constructing a rooted phylogenetic tree of 254 total septins, we observed a bifurcation between the major non-opisthokont and opisthokont septin clades. Within the non-opisthokont septins, we identified three major subclades: Group 6 representing chlorophyte green algae (6A mostly for species with single septins, 6B for species with multiple septins), Group 7 representing algae in chlorophytes, heterokonts, haptophytes, chrysophytes, and rhodophytes, and Group 8 representing ciliates. Glaucophyte and some ciliate septins formed orphan lineages in-between all other septins and the outgroup. Combining ancestral-sequence reconstruction and AlphaFold predictions, we tracked the structural evolution of septins across eukaryotes. In the GTPase domain, we identified a conserved GAP-like arginine finger within the G-interface of at least one septin in most algal and ciliate species. This residue is required for homodimerization of the single *Chlamydomonas* septin, and its loss coincided with septin duplication events in various lineages. The loss of the arginine finger is often accompanied by the emergence of the α0 helix, a known NC-interface interaction motif, potentially signifying the diversification of septin-septin interaction mechanisms from homo-dimerization to hetero-oligomerization. Lastly, we found amphipathic helices in all septin groups, suggesting that curvature-sensing is an ancestral trait of septin proteins. Coiled-coil domains were also broadly distributed, while transmembrane domains were found in some septins in Group 6A and 7. In summary, this study advances our understanding of septin distribution and phylogenetic groupings, shedding light on their ancestral features, potential function, and early evolution.
