## Supplementary File 2 for "The Evolutionary Origins and Ancestral Features of Septins"

### Sheet: JGI_Searches
Excavata	Glaucophyta	Rhodophyta	Chlorophyta	Streptophyta	Rhizaria	Heterokonta	Alveolata	Cryptophyta	Haptophyta
Giardia intestinalis ATCC 50803	Cyanophora paradoxa CCMP329	Chondrus crispus	Asterochloris glomerata Cgr/DA1pho v2.0	Arabidopsis lyrata	Bigelowiella natans CCMP2755 v1.0	Alaria esculenta A1	Amoebophrya ceratii AT5.2	Cryptophyceae sp. CCMP2293 v1.0	Chrysochromulina tobin CCMP291
Naegleria gruberi v1.0		Cyanidioschyzon merolae strain 10D	Auxenochlorella protothecoides 0710	Chara braunii S276	Reticulomyxa filosa	Aureococcus anophagefferens clone 1984 v1.0	Breviolum minutum	Guillardia theta CCMP2712 v1.0	Diacronema lutheri NIVA-4/92
Trichomonas vaginalis G3		Galdieria phlegrea Soos	Bathycoccus prasinos RCC1105	Chlorokybus atmophyticus CCAC 0220		Blastocystis hominis Singapore isolate B	Chromera velia CCMP2878		Emiliania huxleyi CCMP1516 v1.0
Trypansoma brucei brucei		Galdieria sulphuraria 002	Botryococcus braunii Showa v2.1	Klebsormidium nitens NIES-2285		Cafeteria roenbergensis BVI	Cladocopium goreaui SCF055-01		Pavlovales sp. CCMP2436 v1.0
		Gracilariopsis chorda isolate SKKU-2015	Caulerpa lentillifera	Mesostigma viride CCAC 1140		Chaetoceros tenuissimus NIES-3715	Fugacium kawagutii CCMP2468
		Porphyra umbilicalis isolate 4086291	Chlamydomonas eustigma NIES-2499	Mesotaenium endiicherianum SAG 12.97		Cladosiphon oxamuranus S strain	Oxytricha trifallax JRB310
		Porphyridium purpureum CCMP1328	Chlamydomonas incerta SAG 7.73	Physcomitrium patens v1.1		Cyclotella cryptica CCMP332	Paramecium tetraurelia d4_2
		Pyropia yezoensis U-51	Chlamydomonas priscuii UWO241	Populus trichocarpa v1.1		Ecotcarpus siliculosus Ec 32	Plasmodium falciparum 3D7
			Chlamydomonas reinhardtii v6.1	Selaginella moellendorffi v1.0		Fistulifera solaris JPCC DA0580	Symbiodinium microadriaticum CCMP2467
			Chlamydomonas schloesseri CCAP 11/173	Sorghum bicolor		Fragilaria crotonensis SAG 28.96	Tetrahymena thermophila SB210
			Chlorella sp. A99	Spirogloea muscicola CCAC 0214		Fragilariopsis cylindrus CCMP 1102	Toxoplasma gondii ME49
			Chlorella sorokiniana DOE1412	Zygnema cf. cylindricum SAG 698-1a		Hondaea fermentalgiana CCAP_4062/3	Vitrella brassicaformis CCMP3155
			Chlorella variabilis NC64A v1.0	Zygnema circumcarinatum SAG 698-1b		Hyaloperonospora arabidopsidis Emoy2 v2.0
			Chloropicon primus CCMP1205	Zygnema circumcarinatum UTEX 1559		Hyphochytrium catenoides ATCC 18719
			Chromochloris zofingiensis SAG 211-14 v5.0	Zygnema circumcarinatum UTEX 1560		Labyrinthula sp. SR_Ha_C
			Coccomyxa subellipsoidea C- 169 v3.0
			Dunaliella salina CCAP19/18
			Edaphochlamys debaryana CCAP 11/70
			Gonium pectorale NIES-2863
			Helicosporidium sp. ATCC 50920
			Micractinium conductrix SAG 241.80
			Microglena sp. YARC
			Micromonas commoda NOUM17
			Micromonas pusilla CCMP1545
			Micromonas sp. AD1
			Monoraphidium minutum 26B
			Nannochloris desiccata UTEX 2437
			Ostreobium queketti SAG 6.99
			Ostreococcus lucimarinus
			Ostreococcus tauri RCC4221 v3.0
			Pedinomonas minor SAG 1965-5
			Pedinophyceae sp. YPF-701
			Picochlorum renovo
			Picochlorum soloecismus DOE101
			Picocystis sp. ML
			Raphidocelis subcapitata NIES-35
			Scenedesmus obliquus UTEX 393
			Scenedesmus sp. NREL 46B-D3 v1.0
			Tetrabaena socialis NIES-571
			Tetraselmis striata
			Trebouxia sp. A1-2
			Ulva mutabilia Foyn
			Volvox carteri v2.1

### Sheet: Sheet1
NCBI Taxa Searches
Alveolata	taxid:33630
Amoebozoa	taxid:554915
Discoba	taxid:2611352
Metamonada	taxid:2611341
