## Supplementary File 8 for "The Evolutionary Origins and Ancestral Features of Septins"

### Sheet: SupFile8_20240131
FASTA ID	Uniprot ID	Organism	Septin Group	R Finger	Amphipathic Helix Start	Amphipathic Helix End	Coiled coil Start	Coiled coil End	Transmembrane Hydrophobic Patch Start	Transmembrane Hydrophobic Patch End	CC & TM Annotation
SphaeroformaarcticaXP014154880	A0A0L0FYD3	Sphaeroforma arctica JP610	2 or 1	N	204	222	165	218	NA	NA	Uniprot
ImultifiliisXP0040371071	G0QNT0	Ichthyophthirius multifiliis (White spot disease agent) (Ich)	8	Y	284	302	NA	NA	NA	NA	Uniprot
CryptococcusneoformansXP012047611Hyp5	J9VGJ5	Cryptococcus neoformans var. grubii serotype A (strain H99 / ATCC 208821 / CBS 10515 / FGSC 9487) (Filobasidiella neoformans var. grubii)	5	N	290	308	NA	NA	NA	NA	Uniprot
CapsasporaowczarzakiXP004340465	A0A0D2X5U7	Capsaspora owczarzaki (strain ATCC 30864)	1B	N	307	325	269	361	NA	NA	Uniprot
ConidioboluscoronatusKXN68522	A0A137P0L5	Conidiobolus coronatus (strain ATCC 28846 / CBS 209.66 / NRRL 28638) (Delacroixia coronata)	4	N	310	328	NA	NA	NA	NA	Uniprot
BatrachochytriumdendrobatidisXP006680392	F4P7H5	Batrachochytrium dendrobatidis (strain JAM81 / FGSC 10211) (Frog chytrid fungus)	4	N	312	330	351	378	NA	NA	Uniprot
ConidioboluscoronatusKXN74463	A0A137PHI2	Conidiobolus coronatus (strain ATCC 28846 / CBS 209.66 / NRRL 28638) (Delacroixia coronata)	3	N	315	333	NA	NA	NA	NA	Uniprot
SalpingoecarosettaXP04992637	F2UEE2	Salpingoeca rosetta (strain ATCC 50818 / BSB-021)	2	N	317	335	NA	NA	NA	NA	Uniprot
BatrachochytriumdendrobatidisXP006682772	A0A177WH98	Batrachochytrium dendrobatidis (strain JEL423)	5	N	318	336	NA	NA	NA	NA	Uniprot
Frotunda4546381	NA	Flechtneria rotunda	6A	Y	321	339	NA	NA	NA	NA	This study
ScoeruleusOMJ739341	A0A1R2BAZ4	Stentor coeruleus	8	Y	321	339	NA	NA	NA	NA	Uniprot
DlutheriKAG84653291	A0A8J5XLF8	Diacronema lutheri (Unicellular marine alga) (Monochrysis lutheri)	Orphan	Y	329	347	NA	NA	NA	NA	Uniprot
HUMANSEPT2	A0A096MZG1	Homo sapiens (Human)	2B	N	329	347	NA	NA	NA	NA	Uniprot
AllomycesmacrogynusKNE62698	A0A0L0SJN2	Allomyces macrogynus (strain ATCC 38327) (Allomyces javanicus var. macrogynus)	4	N	333	351	NA	NA	NA	NA	Uniprot
EncephalitozooncuniculiNP586501	Q8SQR3	Encephalitozoon cuniculi (strain GB-M1) (Microsporidian parasite)	4	N	334	352	NA	NA	NA	NA	Uniprot
MonosigabrevicollisXP001748220	A9V5Z3	Monosiga brevicollis (Choanoflagellate)	2	N	334	352	NA	NA	NA	NA	Uniprot
Catenariaanguillulae1416274	A0A1Y2HGE4	Catenaria anguillulae PL171	4	N	335	353	NA	NA	NA	NA	Uniprot
ScoeruleusOMJ695581	A0A1R2AYG5	Stentor coeruleus	8	Y	335	353	NA	NA	NA	NA	Uniprot
Rhizophagusirregularis343838	U9UHX8	Rhizophagus irregularis (strain DAOM 181602 / DAOM 197198 / MUCL 43194) (Arbuscular mycorrhizal fungus) (Glomus intraradices)	4	N	338	356	NA	NA	NA	NA	Uniprot
HUMANSEPT1	Q8WYJ6	Homo sapiens (Human)	2B	N	339	357	NA	NA	NA	NA	Uniprot
DrosophilamelanogasterNP5234301Sep1	Q540V5	Drosophila melanogaster (Fruit fly)	2B	N	341	359	NA	NA	NA	NA	Uniprot
Sreticulata789434	NA	Symbiochloris reticulata	6A	Y	342	360	NA	NA	348	368	This study
CryptococcusneoformansXP012052724Hyp2	J9VU34	Cryptococcus neoformans var. grubii serotype A (strain H99 / ATCC 208821 / CBS 10515 / FGSC 9487) (Filobasidiella neoformans var. grubii)	4	N	343	361	NA	NA	NA	NA	Uniprot
ScoeruleusOMJ691611	A0A1R2AXA4	Stentor coeruleus	8	Y	344	362	329	356	NA	NA	Uniprot
PhycomycesblakesleeanusOAD67670	A0A163CZP3	Phycomyces blakesleeanus (strain ATCC 8743b / DSM 1359 / FGSC 10004 / NBRC 33097 / NRRL 1555)	4	N	349	367	316	376	NA	NA	Uniprot
Phycomycesblakesleeanus73882	A0A162U6P7	Phycomyces blakesleeanus (strain ATCC 8743b / DSM 1359 / FGSC 10004 / NBRC 33097 / NRRL 1555)	4	N	349	367	349	376	NA	NA	Uniprot
HUMANSEPT5	X5DNA9	Homo sapiens (Human)	2B	N	349	367	NA	NA	NA	NA	Uniprot
SchizophyllumcommuneXP003030864	D8Q732	Schizophyllum commune (strain H4-8 / FGSC 9210) (Split gill fungus)	4	N	350	368	318	370	NA	NA	Uniprot
Ctobin181777	A0A0M0J4R7	Chrysochromulina tobinii	Orphan	Y	350	368	NA	NA	NA	NA	Uniprot
PhycomycesblakesleeanusOAD79712	A0A162V3K7	Phycomyces blakesleeanus (strain ATCC 8743b / DSM 1359 / FGSC 10004 / NBRC 33097 / NRRL 1555)	5	N	351	369	356	404	NA	NA	Uniprot
GonapodyaproliferaKXS21904	A0A139AYX2	Gonapodya prolifera (strain JEL478) (Monoblepharis prolifera)	4	N	353	371	321	373	NA	NA	Uniprot
Frotunda2966951	NA	Flechtneria rotunda	6B	Y	353	371	356	392	NA	NA	This study
HUMANSEPT11	A0A6J1ZAN1	Homo sapiens (Human)	1B	N	356	374	NA	NA	NA	NA	Uniprot
HUMANSEPT6	H9YXW4	Homo sapiens (Human)	1B	N	357	375	321	399	NA	NA	Uniprot
HUMANSEPT8	I7GH31	Homo sapiens (Human)	1B	N	358	376	323	408	NA	NA	Uniprot
DrosophilamelanogasterNP524417Sep2	A0A6P8K1K8	Drosophila mauritiana (Fruit fly)	1B	N	358	376	NA	NA	NA	NA	Uniprot
DrosophilamelanogasterNP651961Sep5	Q7KLG8	Drosophila melanogaster (Fruit fly)	1B	N	360	378	NA	NA	NA	NA	Uniprot
CCCMP22931954666	NA	Cryptophyceae sp. CCMP2293	7	Y	361	379	398	524	374	395	This study
PhycomycesblakesleeanusOAD78381	A0A163B5H7	Phycomyces blakesleeanus (strain ATCC 8743b / DSM 1359 / FGSC 10004 / NBRC 33097 / NRRL 1555)	4	N	362	380	355	382	NA	NA	Uniprot
PsonneborniCAD80890021	A0A8S1NA46	Paramecium sonneborni	8	Y	362	380	NA	NA	NA	NA	Uniprot
PhycomycesblakesleeanusOAD67152	A0A162TA64	Phycomyces blakesleeanus (strain ATCC 8743b / DSM 1359 / FGSC 10004 / NBRC 33097 / NRRL 1555)	4	N	363	381	338	383	NA	NA	Uniprot
PhycomycesblakesleeanusOAD67191	A0A162ZJ97	Phycomyces blakesleeanus (strain ATCC 8743b / DSM 1359 / FGSC 10004 / NBRC 33097 / NRRL 1555)	2A	N	365	383	NA	NA	NA	NA	Uniprot
AllomycesmacrogynusKNE60169	A0A0L0SCL8	Allomyces macrogynus (strain ATCC 38327) (Allomyces javanicus var. macrogynus)	2A	N	371	389	NA	NA	NA	NA	Uniprot
Rhizophagusirregularis39239	U9SZQ9	Rhizophagus irregularis (strain DAOM 181602 / DAOM 197198 / MUCL 43194) (Arbuscular mycorrhizal fungus) (Glomus intraradices)	2A	N	372	390	NA	NA	NA	NA	Uniprot
HUMANSEPT7	K7D8B0	Homo sapiens (Human)	2B	N	378	396	NA	NA	NA	NA	Uniprot
PhycomycesblakesleeanusOAD77914	A0A167PHC9	Phycomyces blakesleeanus (strain ATCC 8743b / DSM 1359 / FGSC 10004 / NBRC 33097 / NRRL 1555)	2A	N	379	397	NA	NA	NA	NA	Uniprot
TrichoplaxadhaerensXP002112436	B3RY64	Trichoplax adhaerens (Trichoplax reptans)	1B	N	380	398	319	404	NA	NA	Uniprot
HUMANSEPT10	Q9P0V9	Homo sapiens (Human)	1B	N	381	399	NA	NA	NA	NA	Uniprot
SaccharomycescerevisiaeNP011975CDC12	N1P284	Saccharomyces cerevisiae (strain CEN.PK113-7D) (Baker's yeast)	4	N	385	403	NA	NA	NA	NA	Uniprot
DarmatusB2533v2197034	NA	Desmodesmus armatus	6B	Y	386	404	361	414	NA	NA	This study
ConidioboluscoronatusKXN68162	A0A137NZJ4	Conidiobolus coronatus (strain ATCC 28846 / CBS 209.66 / NRRL 28638) (Delacroixia coronata)	2A	N	387	405	NA	NA	NA	NA	Uniprot
Tdeserticola4180879	NA	Tetradesmus deserticola	6A	Y	389	407	461	490	397	415	This study
Tobliquus34218	A0A383VIY9	Tetradesmus obliquus (Green alga) (Acutodesmus obliquus)	6A	Y	389	407	NA	NA	424	442	Uniprot
Tthermophilus3301068XM0127992801	W7X5Q4	Tetrahymena thermophila (strain SB210)	8	Y	391	409	NA	NA	419	437	Uniprot
Ecostatus2442078	NA	Enallax costatus	6A	Y	392	410	463	494	402	421	This study
Clentillifera93795	NA	Caulerpa lentillifera	6A	Y	393	411	NA	NA	363	385	This study
SchizophyllumcommuneXP003037204	D8PP72	Schizophyllum commune (strain H4-8 / FGSC 9210) (Split gill fungus)	2A	N	394	412	NA	NA	NA	NA	Uniprot
Catenariaanguillulae1173908	A0A1Y2I4M7	Catenaria anguillulae PL171	2A	N	395	413	NA	NA	12	36	Uniprot
TrichoplaxadhaerensXP002112086	B3RVT7	Trichoplax adhaerens (Trichoplax reptans)	2B	N	395	413	NA	NA	NA	NA	Uniprot
DrosophilamelanogasterNP573147Sep4	Q0KHR7	Drosophila melanogaster (Fruit fly)	2B	N	396	414	NA	NA	NA	NA	Uniprot
Ecostatus2654810	NA	Enallax costatus	6B	Y	397	415	411	424	NA	NA	This study
Basidiobolusmeristosporus313179	A0A1Y1YNJ9	Basidiobolus meristosporus CBS 931.73	2A	N	398	416	NA	NA	NA	NA	Uniprot
SaccharomycescerevisiaeNP010504SPR28	N1P6L3	Saccharomyces cerevisiae (strain CEN.PK113-7D) (Baker's yeast)	3	N	398	416	NA	NA	NA	NA	Uniprot
Ecostatus2444019	NA	Enallax costatus	6A	Y	399	417	427	434	NA	NA	This study
Creinhardtii4651	A8IYS5	Chlamydomonas reinhardtii (Chlamydomonas smithii)	6A	Y	399	417	NA	NA	NA	NA	Uniprot
Dsalina11876	NA	Dunaliella tertiolecta (Green alga)	6A	Y	401	419	NA	NA	NA	NA	This study
CaenorhabditiselegansNP0010411982	Q25AR8	Caenorhabditis elegans	1B	N	401	419	NA	NA	NA	NA	Uniprot
Ptetraurelia4780874XM0014542491	A0DV22	Paramecium tetraurelia	8	N	401	419	NA	NA	NA	NA	Uniprot
SaccharomycescerevisiaeNP011573SPR3	N1P3I4	Saccharomyces cerevisiae (strain CEN.PK113-7D) (Baker's yeast)	4	N	404	422	NA	NA	NA	NA	Uniprot
Mneglectum3550XM0140427891	A0A0D2KV28	Monoraphidium neglectum	6A	Y	405	423	NA	NA	NA	NA	Uniprot
Pumbilicalis7075	A0A1X6NUH3	Porphyra umbilicalis (Purple laver) (Red alga)	7	Y	406	424	NA	NA	550	567	Uniprot
Sobliquus39310227SZX684361	NA	Scenedesmus obliquus	6A	Y	415	433	NA	NA	424	442	Uniprot
Cvariabilis54927	E1ZR42	Chlorella variabilis (Green alga)	7	Y	418	436	NA	NA	NA	NA	Uniprot
Frotunda4297391	NA	Flechtneria rotunda	6A	Y	420	438	NA	NA	427	446	This study
Bnatans126593	NA	Bigelowiella natans	7	Y	420	438	NA	NA	NA	NA	This study
CryptococcusneoformansXP012050631Hyp1	J9VUF2	Cryptococcus neoformans var. grubii serotype A (strain H99 / ATCC 208821 / CBS 10515 / FGSC 9487) (Filobasidiella neoformans var. grubii)	2A	N	421	439	NA	NA	NA	NA	Uniprot
Gpectorale1436	A0A150G098	Gonium pectorale (Green alga)	6A	Y	423	441	NA	NA	NA	NA	Uniprot
RsubcapitataNIES3512587	A0A2V0PJH9	Raphidocelis subcapitata	6A	Y	423	441	NA	NA	NA	NA	Uniprot
Vcarteri1250	A0A8J4C5S1	Volvox reticuliferus	6A	Y	424	442	NA	NA	NA	NA	Uniprot
DarmatusB2533v2192803	NA	Desmodesmus armatus	6B	Y	431	449	348	444	NA	NA	This study
PCCMP2097591535	NA	Pelagophyceae sp. CCMP2097	Orphan	Y	433	451	NA	NA	NA	NA	This study
FonticulaalbaXP009493654	A0A058ZDP0	Fonticula alba (Slime mold)	2 or 1	N	437	455	NA	NA	NA	NA	Uniprot
Ecostatus2565032	NA	Enallax costatus	6B	Y	448	466	493	510	NA	NA	This study
Sobliquus3933607SZX619191	NA	Scenedesmus obliquus	6B	Y	456	474	456	500	NA	NA	Uniprot
HUMANSEPT4	O43236	Homo sapiens (Human)	2B	N	460	478	447	478	NA	NA	Uniprot
Ecostatus2545020	NA	Enallax costatus	6B	Y	467	485	481	509	NA	NA	This study
Mviride23399	NA	Mesostigma viride	6A	Y	468	486	NA	NA	472; 496	490; 516	This study
Mviride23400	NA	Mesostigma viride	6A	Y	468	486	NA	NA	472; 496	490; 516	This study
SaccharomycescerevisiaeNP013418CDC3	G2WJD7	Saccharomyces cerevisiae (strain Kyokai no. 7 / NBRC 101557) (Baker's yeast)	2A	N	470	488	NA	NA	NA	NA	Uniprot
DarmatusB2533v2197035	NA	Desmodesmus armatus	6B	Y	472	490	486	517	NA	NA	This study
DrosophilamelanogasterNP724659Pnut	P40797	Drosophila melanogaster (Fruit fly)	2B	N	478	496	420	516	NA	NA	Uniprot
Noceanica577932	NA	Nannochloropsis salina CCMP1776	7	Y	485	503	NA	NA	490	507	This study
Cparadoxa20967	NA	Cyanophora paradoxa	Orphan	Y	487	505	385	560	380	399	This study
SaccharomycescerevisiaeNP010056SHS1	N1P4A6	Saccharomyces cerevisiae (strain CEN.PK113-7D) (Baker's yeast)	3	N	488	506	NA	NA	NA	NA	Uniprot
Pumbilicalis6581	A0A1X6NV65	Porphyra umbilicalis (Purple laver) (Red alga)	7	Y	489	507	NA	NA	NA	NA	Uniprot
Tobliquus2678677	A0A383VB03	Tetradesmus obliquus (Green alga) (Acutodesmus obliquus)	6B	Y	490	508	456	500	NA	NA	Uniprot
EhuxleyiXP0057750471	R1CID9	Emiliania huxleyi (Coccolithophore) (Pontosphaera huxleyi)	Orphan	Y	501	519	407	462	NA	NA	Uniprot
Frotunda4369571	NA	Flechtneria rotunda	6B	Y	528	546	529	551	NA	NA	This study
Pglobosa25178	NA	Phaeocystis globosa	Orphan	Y	560	578	620	666	585	606	This study
OCCMP13931253442	NA	Ochromonas sp. CCMP1393	7	Y	597	615	NA	NA	616	635	This study
DarmatusB2533v2196199	NA	Desmodesmus armatus	6B	Y	597	615	497	632	NA	NA	This study
OCCMP139373314	NA	Ochromonas sp. CCMP1393	7	Y	600	618	NA	NA	613	632	This study
Ecostatus2596337	NA	Enallax costatus	6B	Y	603	621	593	617	NA	NA	This study
Tobliquus1687850	A0A383V5I4	Tetradesmus obliquus (Green alga) (Acutodesmus obliquus)	6B	Y	627	645	588	632	NA	NA	Uniprot
Sobliquus39314335SZX602001	NA	Scenedesmus obliquus	6B	Y	628	646	588	632	NA	NA	Uniprot
FonticulaalbaXP009497655	A0A058Z0P6	Fonticula alba (Slime mold)	Orphan	N	695	713	NA	NA	NA	NA	Uniprot
DarmatusB2533v2213334MIX5643182	NA	Desmodesmus armatus	6B	Y	940	958	NA	NA	1050	1072	This study
AspergillusnidulansXP662412AspE	Q5B3S2	Emericella nidulans (strain FGSC A4 / ATCC 38163 / CBS 112.46 / NRRL 194 / M139) (Aspergillus nidulans)	5	Y	1190	1208	NA	NA	NA	NA	Uniprot
SminutumN560	NA	Symbiodinium minutum	Orphan	N	NA	NA	NA	NA	315	338	This study
Tminus324313	A0A835YRL2	Tribonema minus	7	Y	NA	NA	NA	NA	333	353	Uniprot
Esiliculosus19220	D8LDE5	Ectocarpus siliculosus (Brown alga) (Conferva siliculosa)	7	Y	NA	NA	NA	NA	344	362	Uniprot
Esiliculosus19219	D8LDE4	Ectocarpus siliculosus (Brown alga) (Conferva siliculosa)	7	Y	NA	NA	NA	NA	356	376	Uniprot
PpersalinusKRX062601	A0A0V0QVM2	Pseudocohnilembus persalinus (Ciliate)	8	Y	NA	NA	NA	NA	395	413	Uniprot
HgrandinellaTNV851181	A0A8J8P0P1	Halteria grandinella	8	H	NA	NA	NA	NA	401	422	Uniprot
Czofingiensis14744	NA	Chromochloris zofingiensis	6A	Y	NA	NA	NA	NA	402	421	This study
Czofingiensis14806	NA	Chromochloris zofingiensis	6A	Y	NA	NA	476	501	403	423	This study
Ecostatus2696053	NA	Enallax costatus	6B	H	NA	NA	748	762	787	809	This study
Sreticulata789337	NA	Symbiochloris reticulata	7	Y	NA	NA	NA	NA	424; 498	445; 515	This study
SlemnaeCDW825471	A0A078AMD1	Stylonychia lemnae (Ciliate)	8	H	NA	NA	NA	NA	845; 889	868; 909	Uniprot
GonapodyaproliferaKXS20304	A0A139AUC1	Gonapodya prolifera (strain JEL478) (Monoblepharis prolifera)	3	N	NA	NA	301	342	NA	NA	Uniprot
Rhizophagusirregularis225679	U9TC96	Rhizophagus irregularis (strain DAOM 181602 / DAOM 197198 / MUCL 43194) (Arbuscular mycorrhizal fungus) (Glomus intraradices)	3	N	NA	NA	310	363	NA	NA	Uniprot
SchizophyllumcommuneXP003029665	D8QBI7	Schizophyllum commune (strain H4-8 / FGSC 9210) (Split gill fungus)	3	N	NA	NA	310	362	NA	NA	Uniprot
PhycomycesblakesleeanusOAD74975	A0A162XHU5	Phycomyces blakesleeanus (strain ATCC 8743b / DSM 1359 / FGSC 10004 / NBRC 33097 / NRRL 1555)	3	N	NA	NA	311	363	NA	NA	Uniprot
PhycomycesblakesleeanusOAD75149	A0A167N6M8	Phycomyces blakesleeanus (strain ATCC 8743b / DSM 1359 / FGSC 10004 / NBRC 33097 / NRRL 1555)	3	N	NA	NA	311	363	NA	NA	Uniprot
SchizophyllumcommuneXP003037088	D8PMS8	Schizophyllum commune (strain H4-8 / FGSC 9210) (Split gill fungus)	3	N	NA	NA	311	356	NA	NA	Uniprot
SalpingoecarosettaXP004992901	F2UDE9	Salpingoeca rosetta (strain ATCC 50818 / BSB-021)	1B	N	NA	NA	317	366	NA	NA	Uniprot
AspergillusnidulansXP662271AspA	Q5B463	Emericella nidulans (strain FGSC A4 / ATCC 38163 / CBS 112.46 / NRRL 194 / M139) (Aspergillus nidulans)	3	N	NA	NA	320	379	NA	NA	Uniprot
CryptococcusneoformansXP012050005Hyp4	J9VSM5	Cryptococcus neoformans var. grubii serotype A (strain H99 / ATCC 208821 / CBS 10515 / FGSC 9487) (Filobasidiella neoformans var. grubii)	3	N	NA	NA	322	374	NA	NA	Uniprot
Basidiobolusmeristosporus304075	A0A1Y1Y125	Basidiobolus meristosporus CBS 931.73	5	N	NA	NA	330	404	NA	NA	Uniprot
HUMANSEPT14	Q6ZU15	Homo sapiens (Human)	1B	N	NA	NA	332	412	NA	NA	Uniprot
ConidioboluscoronatusKXN68527	A0A137P0H4	Conidiobolus coronatus (strain ATCC 28846 / CBS 209.66 / NRRL 28638) (Delacroixia coronata)	4	N	NA	NA	335	369	NA	NA	Uniprot
Pantarctica8467	NA	Phaeocystis antarctica	7	Y	NA	NA	337	344	NA	NA	This study
Basidiobolusmeristosporus201547	A0A1Y1ZDC9	Basidiobolus meristosporus CBS 931.73	4	N	NA	NA	350	377	NA	NA	Uniprot
Basidiobolusmeristosporus206353	A0A1Y1Z1J2	Basidiobolus meristosporus CBS 931.73	4	N	NA	NA	350	377	NA	NA	Uniprot
ConidioboluscoronatusKXN74403	A0A137PHC6	Conidiobolus coronatus (strain ATCC 28846 / CBS 209.66 / NRRL 28638) (Delacroixia coronata)	5	N	NA	NA	358	410	NA	NA	Uniprot
Sobliquus3933606SZX619181	NA	Scenedesmus obliquus	6B	Y	NA	NA	386	413	NA	NA	Uniprot
Tobliquus1342196	A0A383V8M4	Tetradesmus obliquus (Green alga) (Acutodesmus obliquus)	6B	Y	NA	NA	386	413	NA	NA	Uniprot
Tdeserticola4104144	NA	Tetradesmus deserticola	6B	Y	NA	NA	392	406	NA	NA	This study
Sobliquus393559SZX697311	NA	Scenedesmus obliquus	6B	Y	NA	NA	465	499	NA	NA	Uniprot
Tobliquus2749128	A0A383VWZ9	Tetradesmus obliquus (Green alga) (Acutodesmus obliquus)	6B	Y	NA	NA	465	499	NA	NA	Uniprot
Ecostatus2497596	NA	Enallax costatus	6B	K	NA	NA	477	484	NA	NA	This study
Gpectorale13399	A0A150G462	Gonium pectorale (Green alga)	6B	N	NA	NA	482	512	NA	NA	Uniprot
Tdeserticola4456753	NA	Tetradesmus deserticola	6B	Y	NA	NA	486	503	NA	NA	This study
Sobliquus39317232SZX651611	NA	Scenedesmus obliquus	6B	Y	NA	NA	690	724	NA	NA	Uniprot
Tobliquus2801464	A0A383VIX7	Tetradesmus obliquus (Green alga) (Acutodesmus obliquus)	6B	Y	NA	NA	690	724	NA	NA	Uniprot
Tdeserticola4491635	NA	Tetradesmus deserticola	6B	Y	NA	NA	692	706	NA	NA	This study
Aglomerata5708	NA	Asterochloris glomerata	7	N	NA	NA	NA	NA	NA	NA	This study
Aglomerata8755	NA	Asterochloris glomerata	6A	Y	NA	NA	NA	NA	NA	NA	This study
Cokamuranus157731	NA	Cladosiphon okamuranus	7	Y	NA	NA	NA	NA	NA	NA	This study
Cparadoxa13652	NA	Cyanophora paradoxa	Orphan	Y	NA	NA	NA	NA	NA	NA	This study
DarmatusB2533v2187293	NA	Desmodesmus armatus	6A	Y	NA	NA	NA	NA	NA	NA	This study
DarmatusB2533v2219779MIX12088628	NA	Desmodesmus armatus	6A	Y	NA	NA	NA	NA	NA	NA	This study
Pimperforata766787	NA	Paraphysomonas imperforata	7	Y	NA	NA	NA	NA	NA	NA	This study
Pyezoensis9646g17661	NA	Pyropia yezoensis	7	Y	NA	NA	NA	NA	NA	NA	This study
Tdeserticola397729	NA	Tetradesmus deserticola	6A	Y	NA	NA	NA	NA	NA	NA	This study
AllomycesmacrogynusKNE55822	A0A0L0RZH0	Allomyces macrogynus (strain ATCC 38327) (Allomyces javanicus var. macrogynus)	3	N	NA	NA	NA	NA	NA	NA	Uniprot
AllomycesmacrogynusKNE56606	A0A0L0S2I1	Allomyces macrogynus (strain ATCC 38327) (Allomyces javanicus var. macrogynus)	3	N	NA	NA	NA	NA	NA	NA	Uniprot
AllomycesmacrogynusKNE63007	A0A0L0SKI4	Allomyces macrogynus (strain ATCC 38327) (Allomyces javanicus var. macrogynus)	1A	N	NA	NA	NA	NA	NA	NA	Uniprot
AllomycesmacrogynusKNE63380	A0A0L0SLW9	Allomyces macrogynus (strain ATCC 38327) (Allomyces javanicus var. macrogynus)	3	N	NA	NA	NA	NA	NA	NA	Uniprot
AllomycesmacrogynusKNE69907	A0A0L0T592	Allomyces macrogynus (strain ATCC 38327) (Allomyces javanicus var. macrogynus)	3	N	NA	NA	NA	NA	NA	NA	Uniprot
AspergillusnidulansXP658998AspD	Q9C1M1	Emericella nidulans (Aspergillus nidulans)	1A	N	NA	NA	NA	NA	NA	NA	Uniprot
AspergillusnidulansXP664292AspB	C8V1M3	Emericella nidulans (strain FGSC A4 / ATCC 38163 / CBS 112.46 / NRRL 194 / M139) (Aspergillus nidulans)	2A	N	NA	NA	NA	NA	NA	NA	Uniprot
AspergillusnidulansXP681451AspC	Q5AU48	Emericella nidulans (strain FGSC A4 / ATCC 38163 / CBS 112.46 / NRRL 194 / M139) (Aspergillus nidulans)	4	N	NA	NA	NA	NA	NA	NA	Uniprot
Basidiobolusmeristosporus205476	A0A1Y1Z371	Basidiobolus meristosporus CBS 931.73	5	N	NA	NA	NA	NA	NA	NA	Uniprot
Basidiobolusmeristosporus225718	A0A1Y1Y3Y5	Basidiobolus meristosporus CBS 931.73	5	N	NA	NA	NA	NA	NA	NA	Uniprot
Basidiobolusmeristosporus310805	A0A1Y1Z6G9	Basidiobolus meristosporus CBS 931.73	3	N	NA	NA	NA	NA	NA	NA	Uniprot
Basidiobolusmeristosporus315462	A0A1Y1Y918	Basidiobolus meristosporus CBS 931.73	1A	N	NA	NA	NA	NA	NA	NA	Uniprot
Basidiobolusmeristosporus348206	A0A1Y1YPH6	Basidiobolus meristosporus CBS 931.73	3	N	NA	NA	NA	NA	NA	NA	Uniprot
Basiodiobolusmeristosporus03258	A0A1Y1YYX7	Basidiobolus meristosporus CBS 931.73	2B	N	NA	NA	NA	NA	NA	NA	Uniprot
BatrachochytriumdendrobatidisXP006675869	F4NVA9	Batrachochytrium dendrobatidis (strain JAM81 / FGSC 10211) (Frog chytrid fungus)	2A	N	NA	NA	NA	NA	NA	NA	Uniprot
BatrachochytriumdendrobatidisXP006678596	F4P267	Batrachochytrium dendrobatidis (strain JAM81 / FGSC 10211) (Frog chytrid fungus)	1A	N	NA	NA	NA	NA	NA	NA	Uniprot
BatrachochytriumdendrobatidisXP006681349	F4P9P5	Batrachochytrium dendrobatidis (strain JAM81 / FGSC 10211) (Frog chytrid fungus)	3	N	NA	NA	NA	NA	NA	NA	Uniprot
CaenorhabditiselegansNP4933881	Q9U334	Caenorhabditis elegans	2B	N	NA	NA	NA	NA	NA	NA	Uniprot
CapsasporaowczarzakiXP004346425	A0A0D2UJK4	Capsaspora owczarzaki (strain ATCC 30864)	1A	N	NA	NA	NA	NA	NA	NA	Uniprot
CapsasporaowczarzakiXP004349897	A0A0D2WK97	Capsaspora owczarzaki (strain ATCC 30864)	2B	N	NA	NA	NA	NA	NA	NA	Uniprot
CapsasporaowczarzakiXP011270180	A0A0D2WLP3	Capsaspora owczarzaki (strain ATCC 30864)	8	N	NA	NA	NA	NA	NA	NA	Uniprot
Catenariaanguillulae106902	A0A1Y2HH93	Catenaria anguillulae PL171	3	N	NA	NA	NA	NA	NA	NA	Uniprot
Catenariaanguillulae1512492	A0A1Y2HRI5	Catenaria anguillulae PL171	1A	N	NA	NA	NA	NA	NA	NA	Uniprot
Catenariaanguillulae43472	A0A1Y2HAZ4	Catenaria anguillulae PL171	3	N	NA	NA	NA	NA	NA	NA	Uniprot
ConidioboluscoronatusKXN71164	A0A137P891	Conidiobolus coronatus (strain ATCC 28846 / CBS 209.66 / NRRL 28638) (Delacroixia coronata)	1A	N	NA	NA	NA	NA	NA	NA	Uniprot
CryptococcusneoformansXP012049501Hyp3	J9VMT9	Cryptococcus neoformans var. grubii serotype A (strain H99 / ATCC 208821 / CBS 10515 / FGSC 9487) (Filobasidiella neoformans var. grubii)	1A	N	NA	NA	NA	NA	NA	NA	Uniprot
Ctobin182412	A0A0M0J3P9	Chrysochromulina tobinii	Orphan	Y	NA	NA	NA	NA	NA	NA	Uniprot
EncephalitozooncuniculiXP955636	M1K622	Encephalitozoon cuniculi (Microsporidian parasite)	3	N	NA	NA	NA	NA	NA	NA	Uniprot
EncephalitozooncuniculiXP965975	M1KA38	Encephalitozoon cuniculi (Microsporidian parasite)	4	N	NA	NA	NA	NA	NA	NA	Uniprot
Esiliculosus32446	D7FUI7	Ectocarpus siliculosus (Brown alga) (Conferva siliculosa)	7	Y	NA	NA	NA	NA	NA	NA	Uniprot
FonticulaalbaXP009492501	A0A058ZEG9	Fonticula alba (Slime mold)	4	N	NA	NA	NA	NA	NA	NA	Uniprot
FonticulaalbaXP009492933	A0A058ZI81	Fonticula alba (Slime mold)	3	N	NA	NA	NA	NA	NA	NA	Uniprot
FonticulaalbaXP009495033	A0A058ZAR2	Fonticula alba (Slime mold)	1A	N	NA	NA	NA	NA	NA	NA	Uniprot
GonapodyaproliferaKXS10614	A0A139A1K4	Gonapodya prolifera (strain JEL478) (Monoblepharis prolifera)	1A	N	NA	NA	NA	NA	NA	NA	Uniprot
GonapodyaproliferaKXS17957	A0A139AMF6	Gonapodya prolifera (strain JEL478) (Monoblepharis prolifera)	2A	N	NA	NA	NA	NA	NA	NA	Uniprot
GonapodyaproliferaKXS18586	A0A139APB8	Gonapodya prolifera (strain JEL478) (Monoblepharis prolifera)	5	N	NA	NA	NA	NA	NA	NA	Uniprot
Gpectorale13397	A0A150G493	Gonium pectorale (Green alga)	6B	N	NA	NA	NA	NA	NA	NA	Uniprot
Gpectorale13400	A0A150G3Z8	Gonium pectorale (Green alga)	6B	N	NA	NA	NA	NA	NA	NA	Uniprot
HUMANSEPT12	Q8IYM1	Homo sapiens (Human)	1A	N	NA	NA	NA	NA	NA	NA	Uniprot
HUMANSEPT3	A0A8D2EM67	Homo sapiens (Human)	1A	N	NA	NA	NA	NA	NA	NA	Uniprot
HUMANSEPT9	Q9UHD8	Homo sapiens (Human)	1A	N	NA	NA	NA	NA	NA	NA	Uniprot
ImultifiliisXP0040275291	G0R2X3	Ichthyophthirius multifiliis (White spot disease agent) (Ich)	8	N	NA	NA	NA	NA	NA	NA	Uniprot
Kflaccidum14574	A0A1Y1HJC8	Klebsormidium nitens (Green alga) (Ulothrix nitens)	7	Y	NA	NA	NA	NA	NA	NA	Uniprot
KflaccidumGAQ78635	A0A1Y1ITX3	Klebsormidium nitens (Green alga) (Ulothrix nitens)	7	N	NA	NA	NA	NA	NA	NA	Uniprot
MonosigabrevicollisXP001742566	A9UP35	Monosiga brevicollis (Choanoflagellate)	2	N	NA	NA	NA	NA	NA	NA	Uniprot
MonosigabrevicollisXP001745238	A9UY89	Monosiga brevicollis (Choanoflagellate)	1B	N	NA	NA	NA	NA	NA	NA	Uniprot
MonosigabrevicollisXP001749730	A9VAG9	Monosiga brevicollis (Choanoflagellate)	1A	N	NA	NA	NA	NA	NA	NA	Uniprot
Paramicrosporidiumsaccamoebae01330	A0A2H9TM47	Paramicrosporidium saccamoebae (KSL3)	3	N	NA	NA	NA	NA	NA	NA	Uniprot
Paramicrosporidiumsaccamoebae02328	A0A2H9TJC3	Paramicrosporidium saccamoebae (KSL3)	5	N	NA	NA	NA	NA	NA	NA	Uniprot
Paramicrosporidiumsaccamoebae02957	A0A2H9THN4	Paramicrosporidium saccamoebae (KSL3)	4	N	NA	NA	NA	NA	NA	NA	Uniprot
PhycomycesblakesleeanusOAD66261	A0A162ZET0	Phycomyces blakesleeanus (strain ATCC 8743b / DSM 1359 / FGSC 10004 / NBRC 33097 / NRRL 1555)	1A	N	NA	NA	NA	NA	NA	NA	Uniprot
PhycomycesblakesleeanusOAD70198	A0A167LDB4	Phycomyces blakesleeanus (strain ATCC 8743b / DSM 1359 / FGSC 10004 / NBRC 33097 / NRRL 1555)	5	N	NA	NA	NA	NA	NA	NA	Uniprot
PhycomycesblakesleeanusOAD75631	A0A163AT86	Phycomyces blakesleeanus (strain ATCC 8743b / DSM 1359 / FGSC 10004 / NBRC 33097 / NRRL 1555)	5	N	NA	NA	NA	NA	NA	NA	Uniprot
PhycomycesblakesleeanusOAD76978	A0A167P028	Phycomyces blakesleeanus (strain ATCC 8743b / DSM 1359 / FGSC 10004 / NBRC 33097 / NRRL 1555)	5	N	NA	NA	NA	NA	NA	NA	Uniprot
PhycomycesblakesleeanusOAD79262	A0A162V0Z4	Phycomyces blakesleeanus (strain ATCC 8743b / DSM 1359 / FGSC 10004 / NBRC 33097 / NRRL 1555)	1A	N	NA	NA	NA	NA	NA	NA	Uniprot
PmultistrataVEU446651	A0A448ZRI9	Pseudo-nitzschia multistriata	Orphan	Y	NA	NA	NA	NA	NA	NA	Uniprot
PoctaureliaCAD81682351	A0A8S1UUH0	Paramecium octaurelia	8	N	NA	NA	NA	NA	NA	NA	Uniprot
PoctaureliaCAD81708571	A0A8S1V2S6	Paramecium octaurelia	8	Y	NA	NA	NA	NA	NA	NA	Uniprot
PoctaureliaCAD81831681	A0A8S1VYW8	Paramecium octaurelia	8	Y	NA	NA	NA	NA	NA	NA	Uniprot
PoctaureliaCAD81860061	A0A8S1WJM5	Paramecium octaurelia	8	Y	NA	NA	NA	NA	NA	NA	Uniprot
PoctaureliaCAD82057461	A0A8S1XW41	Paramecium octaurelia	8	N	NA	NA	NA	NA	NA	NA	Uniprot
PpentaureliaCAD81328161	A0A8S1RXW9	Paramecium pentaurelia	8	N	NA	NA	NA	NA	NA	NA	Uniprot
PpentaureliaCAD81778111	A0A8S1VMC8	Paramecium pentaurelia	8	N	NA	NA	NA	NA	NA	NA	Uniprot
PpentaureliaCAD81805261	A0A8S1W323	Paramecium pentaurelia	8	Y	NA	NA	NA	NA	NA	NA	Uniprot
PpentaureliaCAD81824121	A0A8S1W2C7	Paramecium pentaurelia	8	Y	NA	NA	NA	NA	NA	NA	Uniprot
PpentaureliaCAD81844421	A0A8S1W793	Paramecium pentaurelia	8	Y	NA	NA	NA	NA	NA	NA	Uniprot
PprimaureliaCAD80701671	A0A8S1LQW0	Paramecium primaurelia	8	N	NA	NA	NA	NA	NA	NA	Uniprot
PprimaureliaCAD80770701	A0A8S1MA06	Paramecium primaurelia	8	Y	NA	NA	NA	NA	NA	NA	Uniprot
PprimaureliaCAD80789841	A0A8S1MVZ7	Paramecium primaurelia	8	Y	NA	NA	NA	NA	NA	NA	Uniprot
PprimaureliaCAD80817521	A0A8S1MQX6	Paramecium primaurelia	8	N	NA	NA	NA	NA	NA	NA	Uniprot
PprimaureliaCAD80871731	A0A8S1NCB5	Paramecium primaurelia	8	Y	NA	NA	NA	NA	NA	NA	Uniprot
PsonneborniCAD80855291	A0A8S1N2L0	Paramecium sonneborni	8	Y	NA	NA	NA	NA	NA	NA	Uniprot
PsonneborniCAD80901201	A0A8S1NBF9	Paramecium sonneborni	8	N	NA	NA	NA	NA	NA	NA	Uniprot
PsonneborniCAD80927351	A0A8S1NTL4	Paramecium sonneborni	8	Y	NA	NA	NA	NA	NA	NA	Uniprot
PsonneborniCAD81035031	A0A8S1PLF9	Paramecium sonneborni	8	N	NA	NA	NA	NA	NA	NA	Uniprot
Ptetraurelia4763309XM0014365701	Q3SED9	Paramecium tetraurelia	8	Y	NA	NA	NA	NA	NA	NA	Uniprot
Ptetraurelia4777128XM0014504061	Q3SED8	Paramecium tetraurelia	8	Y	NA	NA	NA	NA	NA	NA	Uniprot
Ptetraurelia4788937XM0014623241	A0EI47	Paramecium tetraurelia	8	N	NA	NA	NA	NA	NA	NA	Uniprot
Rhizophagusirregularis73694	A0A372RC24	Rhizophagus sp. MUCL 43196	5	N	NA	NA	NA	NA	NA	NA	Uniprot
Rhizophagusirregularis77424	U9U7G7	Rhizophagus irregularis (strain DAOM 181602 / DAOM 197198 / MUCL 43194) (Arbuscular mycorrhizal fungus) (Glomus intraradices)	5	N	NA	NA	NA	NA	NA	NA	Uniprot
Rhizophagusirregularis82331	U9TEW1	Rhizophagus irregularis (strain DAOM 181602 / DAOM 197198 / MUCL 43194) (Arbuscular mycorrhizal fungus) (Glomus intraradices)	1A	N	NA	NA	NA	NA	NA	NA	Uniprot
SaccharomycescerevisiaeNP009928CDC10	N1P684	Saccharomyces cerevisiae (strain CEN.PK113-7D) (Baker's yeast)	1A	N	NA	NA	NA	NA	NA	NA	Uniprot
SaccharomycescerevisiaeNP012610CDC11	N1P053	Saccharomyces cerevisiae (strain CEN.PK113-7D) (Baker's yeast)	3	N	NA	NA	NA	NA	NA	NA	Uniprot
SalpingoecarosettaXP004994451	F2U8C0	Salpingoeca rosetta (strain ATCC 50818 / BSB-021)	2	N	NA	NA	NA	NA	NA	NA	Uniprot
SalpingoecarosettaXP004995003	F2U6L7	Salpingoeca rosetta (strain ATCC 50818 / BSB-021)	1A	N	NA	NA	NA	NA	NA	NA	Uniprot
SchizophyllumcommuneXP003034486	D8Q0B2	Schizophyllum commune (strain H4-8 / FGSC 9210) (Split gill fungus)	5	N	NA	NA	NA	NA	NA	NA	Uniprot
SchizophyllumcommuneXP003034487	D8Q0B3	Schizophyllum commune (strain H4-8 / FGSC 9210) (Split gill fungus)	5	N	NA	NA	NA	NA	NA	NA	Uniprot
SchizophyllumcommuneXP003035685	D8PUZ8	Schizophyllum commune (strain H4-8 / FGSC 9210) (Split gill fungus)	1A	N	NA	NA	NA	NA	NA	NA	Uniprot
ScoeruleusOMJ801451	A0A1R2BU84	Stentor coeruleus	8	Y	NA	NA	NA	NA	NA	NA	Uniprot
Sobliquus3936553SZX622861	NA	Scenedesmus obliquus	6A	Y	NA	NA	NA	NA	NA	NA	Uniprot
SphaeroformaarcticaXP014160581	A0A0L0GCP7	Sphaeroforma arctica JP610	2B	N	NA	NA	NA	NA	NA	NA	Uniprot
Tminus246899	A0A835YRL0	Tribonema minus	7	Y	NA	NA	NA	NA	NA	NA	Uniprot
Tobliquus2667452	A0A383VD36	Tetradesmus obliquus (Green alga) (Acutodesmus obliquus)	6A	Y	NA	NA	NA	NA	NA	NA	Uniprot
TrichoplaxadhaerensXP002109689	A0A369RX54	Trichoplax sp. H2	1A	N	NA	NA	NA	NA	NA	NA	Uniprot
TrichoplaxadhaerensXP002115676	B3S5G8	Trichoplax adhaerens (Trichoplax reptans)	2B	N	NA	NA	NA	NA	NA	NA	Uniprot
Tthermophilus3301436XM0010242562	Q247T9	Tetrahymena thermophila (strain SB210)	8	Y	NA	NA	NA	NA	NA	NA	Uniprot
Tthermophilus3308907XM0010213483	I7M2Q5	Tetrahymena thermophila (strain SB210)	8	N	NA	NA	NA	NA	NA	NA	Uniprot
Gpectorale13398	A0A150G4C9	Gonium pectorale (Green alga)	6B	N	NA	NA	NA	NA	NA	NA	Uniprot
BatrachochytriumdendrobatidisXP006677099	A0A177WJ17	Batrachochytrium dendrobatidis (strain JEL423)	5	N	NA	NA	NA	NA	NA	NA	Uniprot
